# Quantitative data independent acquisition glycoproteomics of sparkling wine

**DOI:** 10.1101/2020.06.09.141226

**Authors:** Cassandra L. Pegg, Toan K. Phung, Christopher H. Caboche, Suchada Niamsuphap, Marshall Bern, Kate Howell, Benjamin L. Schulz

## Abstract

Sparkling wine is an alcoholic beverage enjoyed around the world. The sensory properties of sparkling wine depend on a complex interplay between the chemical and biochemical components in the final product. Glycoproteins have been linked to positive and negative qualities in sparkling wine, but the glycosylation profiles of sparkling wine have not been previously investigated in detail. We analysed the glyco/proteome of sparkling wines using protein- and glycopeptide-centric approaches. We developed an automated workflow that created ion libraries to analyse Sequential Window Acquisition of all THeoretical mass spectra (SWATH) Data Independent Acquisition (DIA) mass spectrometry data based on glycopeptides identified by Byonic. We applied our workflow to three pairs of experimental sparkling wines to assess the effects of aging on lees and of different yeast strains used in the Liqueur de Tirage for secondary fermentation. We found that aging a cuvée on lees for 24 months compared to 8 months led to a dramatic decrease in overall protein abundance and an enrichment in large glycans at specific sites in some proteins. Secondary fermentation of a Riesling wine with *Saccharomyces cerevisiae* yeast strain Siha4 produced more yeast proteins and glycoproteins than with *S. cerevisiae* yeast strain DV10. The abundance and glycosylation profiles of grape glycoproteins were also different between grape varieties. This work represents the first in-depth study into protein- and peptide-specific glycosylation in sparkling wines and describes a quantitative glycoproteomic SWATH/DIA workflow that is broadly applicable to other sample types.
