## Supplementary Table S1 for "Quantitative data independent acquisition glycoproteomics of sparkling wine"

### Sheet: Sheet1
52 plant N-glycans
HexNAc(1)
HexNAc(2)
HexNAc(2)Hex(1)
HexNAc(2)Hex(2)
HexNAc(2)Hex(3)
HexNAc(2)Hex(4)
HexNAc(2)Hex(5)
HexNAc(2)Hex(6)
HexNAc(2)Hex(7)
HexNAc(2)Hex(8)
HexNAc(2)Hex(9)
HexNAc(2)Hex(10)
HexNAc(2)Hex(11)
HexNAc(2)Hex(3)Fuc(1)
HexNAc(2)Hex(4)Fuc(1)
HexNAc(2)Hex(5)Fuc(1)
HexNAc(2)Hex(6)Fuc(1)
HexNAc(3)Hex(3)Fuc(1)
HexNAc(3)Hex(3)
HexNAc(3)Hex(4)Fuc(1)
HexNAc(3)Hex(5)Fuc(1)
HexNAc(4)Hex(3)
HexNAc(4)Hex(3)Fuc(1)
HexNAc(4)Hex(4)Fuc(1)
HexNAc(4)Hex(5)Fuc(1)
HexNAc(2)Hex(3)Fuc(2)
HexNAc(2)Hex(4)Fuc(2)
HexNAc(2)Hex(5)Fuc(2)
HexNAc(2)Hex(6)Fuc(2)
HexNAc(3)Hex(3)Fuc(2)
HexNAc(3)Hex(4)Fuc(2)
HexNAc(3)Hex(5)Fuc(2)
HexNAc(4)Hex(3)Fuc(2)
HexNAc(4)Hex(4)Fuc(2)
HexNAc(4)Hex(5)Fuc(2)
HexNAc(2)Hex(3)Pent(1)
HexNAc(3)Hex(3)Pent(1)
HexNAc(4)Hex(3)Pent(1)
HexNAc(2)Hex(3)Fuc(1)Pent(1)
HexNAc(3)Hex(3)Fuc(1)Pent(1)
HexNAc(4)Hex(3)Fuc(1)Pent(1)
HexNAc(3)Hex(3)Fuc(2)Pent(1)
HexNAc(3)Hex(4)Fuc(1)Pent(1)
HexNAc(3)Hex(4)Fuc(2)Pent(1)
HexNAc(4)Hex(3)Fuc(2)Pent(1)
HexNAc(4)Hex(4)Fuc(1)Pent(1)
HexNAc(4)Hex(4)Fuc(2)Pent(1)
HexNAc(4)Hex(5)Fuc(1)Pent(1)
HexNAc(4)Hex(5)Fuc(2)Pent(1)
HexNAc(4)Hex(4)Fuc(3)Pent(1)
HexNAc(4)Hex(3)Fuc(3)Pent(1)
HexNAc(4)Hex(5)Fuc(3)Pent(1)
