## Supplementary Table S2 for "Quantitative data independent acquisition glycoproteomics of sparkling wine"

### Sheet: Sheet1
Table S1. Data included in automated Glycopeptide SWATH library for PeakView. Each column represents the required data for PeakView libraries. Values from the automated script come from either the default result excel file automatically created with every Byonic search or the specialised debug report.
Q1(Precursor m/z)	Q3 (Fragment ion m/z)	RT detected	Protein name	isotype	Relative intensity	Stripped sequence (Peptide)_	Modification sequence	Prec z	Frg type	Frg z	Frg nr	iRT	Uniprot id	score	decoy	Prec y (Precursor Intensity)	Confidence (Peptide)	Shared (Between Proteins)	N (Protein Rank)	rank	Mods (peptide)	Nterm	Cterm
Calculated from the debug report using the theoretical precursor mass (M+H) and charge	From the debug report. Peptide b- and y-ions and glycopeptide Y0, Y1, Y2 and b- and y-ion with the additional mass of HexNAc1 or the entire glycan	From the results file “Scan Time”	From the results file “Protein Name” removing >SP|XXXXX|	Left blank	From the debug report.	From the results file “Peptide” with all data in brackets removed and all annotations of prefix and suffix amino acids at the N- and C-terminus removed.	From the results file “Peptide” with all annotations of prefix and suffix amino acids at the N- and C-terminus removed.	From the debug report.	From the debug report.	From the debug report.	From the debug report.	From the results file “Scan Time”.	From the results file “Protein Name” using SP|XXXXX|	0	FALSE	Left blank	1	FALSE	1	Left blank	Combined from the results file “Glycans NHFAGNa” and “Modification Type(s)”	Left blank	Left blank
